# HIV-1 Vif gained breadth in APOBEC3G specificity after cross-species transmission of its precursors

**DOI:** 10.1101/2021.08.23.457421

**Authors:** Nicholas M. Chesarino, Michael Emerman

**Author notes:** Corresponding author. Michael Emerman, 1100 Fairview Avenue N., C2-023, Seattle WA, USA 98109.

## Abstract

APOBEC3G (A3G) is a host-encoded cytidine deaminase that potently restricts retroviruses, such as HIV-1, and depends on its ability to package into virions. As a consequence of this, HIV-1 protein Vif has evolved to antagonize human A3G by targeting it for ubiquitination and subsequent degradation. There is an ancient arms-race between Vif and A3G highlighted by amino acids 128 and 130 in A3G that have evolved under positive selection due to Vif-mediated selective pressure in Old World primates. Nonetheless, not all possible amino acid combinations at these sites have been sampled by nature and it is not clear the evolutionary potential of species to resist Vif antagonism. To explore the evolutionary space of positively selected sites in the Vif-binding region of A3G, we designed a combinatorial mutagenesis screen to introduce all 20 amino acids at sites 128 and 130. Our screen uncovered mutants of A3G with several interesting phenotypes, including loss of stability and resistance of Vif antagonism. However, HIV-1 Vif exhibited remarkable flexibility in antagonizing A3G 128 and 130 mutants, which significantly reduces viable Vif resistance strategies for hominid primates. Importantly, we find that broadened Vif specificity was conferred through Loop 5 adaptations that were required for cross-species adaptation from Old World monkey A3G to hominid A3G. Our evidence suggests that Vif adaptation to novel A3G interfaces during cross-species transmission may train Vif towards broadened specificity that can further facilitate cross-species transmissions and raise the barrier to host resistance.
