## Supplemental Table 1 for "HIV-1 Vif gained breadth in APOBEC3G specificity after cross-species transmission of its precursors"

### Sheet: All Data Points
	% Infection
Mutant	dVif	HIV-1 Vif	Fold Vif Antagonism
AD	0.506467	34.5533	68.2242
AE	2.54215	15.2439	5.99645
AF	56.16	120.891	2.15262
AK	5.11653	1.79415	0.350658
AL	34.3061	84.691	2.46869
AM	36.3389	60.9742	1.67793
AR	4.60548	3.54351	0.769413
AT	6.20212	9.01042	1.4528
AY	15.7051	61.1917	3.8963
AY	15.8416	47.1941	2.97913
CE	1.52178	43.8237	28.7977
CF	4.0799	6.22774	1.52644
CK	1.13365	1.08699	0.95884
CM	2.51071	21.1239	8.41353
CY	2.29489	7.34733	3.20161
DA	1.88349	42.0301	22.315
DA	0.782341	14.419	18.4305
DC	0.888618	43.4649	48.9129
DD	0.356406	52.5156	147.348
DD	0.516083	32.9338	63.8149
DD	1.15452	55.0231	47.6587
DD	2.2922	68.5165	29.8912
DD	0.7724	39.782	51.5044
DD	0.530951	23.965	45.1359
DD	0.628371	23.4651	37.3427
DD	0.524791	22.8259	43.4952
DD	0.921634	37.7579	40.9684
DD	0.44649	32.5353	72.869
DD	0.517087	37.6116	72.7374
DD	0.535035	48.9481	91.4858
DD	0.480285	45.2652	94.2465
DD	0.462926	44.3305	95.7617
DE	0.838329	53.5472	63.8737
DG	4.15142	121.392	29.241
DG	0.952474	49.4209	51.8868
DH	1.21189	47.6158	39.2905
DL	3.88017	81.7582	21.0708
DL	3.74354	19.9411	5.32681
DM	1.18301	45.1673	38.18
DN	1.07424	51.1368	47.6029
DP	2.23974	7.98372	3.56457
DP	0.877043	4.01269	4.57525
DR	1.73412	5.76469	3.32427
DS	1.17221	17.3192	14.7748
DT	0.722739	36.6809	50.7527
DW	1.46103	26.1469	17.8962
EA	1.74005	28.7197	16.5051
EC	1.90215	87.5276	46.015
ED	0.733361	47.389	64.6189
EE	0.817906	28.0882	34.3416
EF	2.16007	29.2608	13.5462
EG	1.20859	44.9472	37.1899
EH	2.319	33.1635	14.3008
EH	1.93079	31.9974	16.5722
EI	3.08157	16.4541	5.33952
EL	2.35596	11.4714	4.86908
EM	2.83418	24.6795	8.70779
EN	2.31652	43.7482	18.8853
EP	1.55752	21.7576	13.9694
EQ	1.15884	19.8748	17.1505
ER	1.69587	3.13297	1.84741
ES	1.41955	14.4334	10.1676
EV	1.07387	18.597	17.3178
EV	2.22463	12.0436	5.41377
EW	5.96777	48.5306	8.13212
EY	123.806	104.726	0.845887
FD	14.2946	87.7159	6.13631
FK	13.9023	15.9601	1.14802
FQ	6.79951	16.771	2.46649
FS	36.6241	58.0116	1.58397
GC	21.9008	102.426	4.67683
GD	0.377656	34.9663	92.5876
GD	0.758193	66.2792	87.4173
GE	2.12713	15.9133	7.48113
GR	6.11135	9.47692	1.55071
GS	3.71146	30.5828	8.2401
GS	3.86557	71.5206	18.502
GV	9.54152	43.5709	4.56646
HD	3.22392	13.9066	4.31358
HL	6.86177	55.0975	8.02963
HL	3.69348	18.1653	4.91821
HM	2.6014	20.6442	7.93582
HP	0.716245	0.67365	0.94053
HQ	1.29627	5.10164	3.93564
HR	2.23708	2.15216	0.962038
HT	3.13255	9.95501	3.17793
ID	1.19324	7.07221	5.92691
IL	60.5134	85.2968	1.40955
IM	34.9711	39.3706	1.1258
IS	6.30405	13.0959	2.07738
IW	13.1424	37.0898	2.82213
KA	1.49155	0.466735	0.31292
KD	0.402065	0.346699	0.862295
KD	0.686879	0.947912	1.38003
KD	0.734921	0.496164	0.675126
KD	1.58556	1.84035	1.16069
KD	1.52797	0.795844	0.520849
KG	3.16907	1.45363	0.458693
KH	1.47692	3.823	2.5885
KI	18.4343	15.0266	0.815142
KL	7.28966	3.15261	0.432477
KM	4.26735	1.04198	0.244175
KN	1.38083	1.06479	0.771121
KQ	0.595262	0.613719	1.03101
KR	4.35141	1.17397	0.26979
KT	1.31361	0.578139	0.440116
LA	1.16423	0.643305	0.552556
LA	2.51809	1.44909	0.575474
LA	3.70621	2.33138	0.629046
LE	1.39017	1.08257	0.778732
LH	5.2353	4.14392	0.791533
LI	7.41578	22.0736	2.97657
LI	8.89788	6.3661	0.715463
LK	3.11088	1.06555	0.342526
LM	28.6538	30.4838	1.06387
LP	1.2639	1.40362	1.11055
LQ	2.05164	0.712851	0.347454
LR	0.875043	0.611246	0.698532
LR	4.60053	2.79572	0.607695
LR	4.32371	1.95442	0.452023
LS	6.63259	4.35682	0.656881
LT	1.69257	2.20705	1.30397
LT	2.72078	2.45087	0.900795
LT	7.51681	5.81526	0.773634
LT	7.28765	3.85507	0.528987
LT	8.96908	3.54748	0.395523
LT	2.46387	1.2333	0.500556
LV	5.18199	2.69215	0.51952
LW	37.6301	54.872	1.4582
LY	40.1545	48.1725	1.19968
ME	0.319791	5.71027	17.8563
MH	2.01542	2.56934	1.27484
MK	2.45106	1.10972	0.452751
MN	8.96242	25.8414	2.88331
MR	1.16902	0.856851	0.732965
MT	5.38378	5.83651	1.08409
NA	0.868538	3.34882	3.8557
NE	1.03972	5.39666	5.19048
NK	2.83536	0.823792	0.290543
NP	8.91071	7.38577	0.828864
NT	3.37103	4.0748	1.20877
NV	0.631943	5.27267	8.34359
NY	4.26967	4.65375	1.08996
PD	34.0058	97.8979	2.87886
PF	43.9785	106.11	2.41276
PG	134.552	114.513	0.851065
PI	71.4799	106.811	1.49429
PI	50.0402	98.7069	1.97255
PK	36.6456	31.6567	0.86386
PN	43.8895	122.591	2.79318
PP	57.6832	119.386	2.06968
PP	83.8713	74.9755	0.893935
PP	93.0184	94.7217	1.01831
PQ	70.7326	73.4402	1.03828
PR	58.4654	125.971	2.15463
PR	103.867	90.7708	0.873918
PS	26.4151	93.7738	3.55001
PS	79.021	49.4644	0.625966
PS	86.41	104.88	1.21375
PW	79.8801	217.82	2.72684
PW	106.44	174.983	1.64396
PY	81.9564	248.669	3.03416
QG	0.810061	1.81183	2.23666
QI	2.68394	4.44079	1.65458
QR	0.323835	0.596237	1.84117
RA	1.18771	0.584068	0.491759
RC	4.19231	1.78131	0.424898
RE	1.3881	0.676812	0.487581
RI	7.94247	3.68931	0.464504
RK	2.75903	1.13374	0.41092
RN	1.88589	0.511432	0.271189
RP	5.21724	2.3597	0.452289
RQ	2.47615	1.00799	0.407081
RS	3.87388	9.4942	2.45083
RS	3.43078	0.481145	0.140243
RV	4.82587	1.51861	0.314682
RW	19.7724	9.21256	0.46593
SA	0.387536	4.15537	10.7225
SD	3.1457	99.0253	31.4796
SD	1.22206	26.5078	21.6912
SE	4.0398	106.106	26.2652
SF	1.07631	3.26438	3.03294
SG	1.26535	8.22359	6.49906
SI	1.92828	11.0321	5.72122
SK	1.66159	0.832338	0.50093
SL	1.43898	12.5788	8.74149
SL	2.03725	10.5935	5.19993
SM	7.85915	54.4393	6.92686
SP	84.4173	198.823	2.35524
SR	0.347642	1.06913	3.07539
SR	3.17749	1.19761	0.376903
SS	1.85193	9.35497	5.05147
ST	1.054	2.56276	2.43146
ST	1.93574	3.30293	1.70628
ST	2.14652	5.99253	2.79175
Stop	103.146	219.689	2.12989
Stop	172.753	231.974	1.34281
Stop	111.903	220.836	1.97347
Stop	126.02	234.748	1.86278
Stop	69.6617	137.407	1.97249
Stop	95.8696	53.8277	0.561468
Stop	113.934	66.5381	0.584006
Stop	18.9055	16.7142	0.884093
Stop	97.8612	62.441	0.638057
Stop	99.8115	60.2571	0.603709
Stop	96.6842	58.381	0.603832
Stop	110.793	111.197	1.00364
Stop	110.086	85.8697	0.780026
SV	1.09202	13.5324	12.3921
SW	6.896	7.22508	1.04772
SW	5.17385	4.75667	0.919367
TA	1.83193	3.94753	2.15485
TC	1.1614	44.8757	38.6392
TG	6.4545	46.9951	7.28099
TI	17.0549	41.9155	2.45767
TL	12.3341	21.3544	1.73134
TP	2.97737	7.42997	2.49548
TR	3.49772	2.46241	0.704003
TR	2.32601	1.63658	0.703599
TT	2.79036	7.08716	2.53987
TT	4.31328	17.1285	3.97111
TT	3.01162	4.28612	1.42319
TY	0.806468	0.91078	1.12934
VA	1.48235	2.21015	1.49098
VD	1.87231	11.4554	6.11833
VE	1.72515	12.9459	7.50419
VK	3.98391	1.64474	0.412845
VL	11.7151	21.6622	1.84909
VM	8.41636	18.9179	2.24775
VM	5.29899	18.2401	3.44218
VP	9.18301	18.0046	1.96064
VR	6.31548	1.69224	0.267951
VS	1.72975	5.11554	2.95739
VY	12.7214	59.1703	4.65123
WE	3.75694	4.38933	1.16832
WK	13.8796	4.88511	0.351963
WT	0.535039	0.365531	0.683185
YE	3.47302	5.89361	1.69697
YI	33.7747	55.8165	1.65261
YL	66.0654	92.2848	1.39687
YP	22.6529	58.4472	2.58012
YS	27.553	55.5831	2.01731
YT	34.6244	82.246	2.37537
YY	7.09766	7.78834	1.09731

### Sheet: Replicate Averages
		% Infection			dVif		HIV-1 Vif		Fold Vif Antagonism
Replicate #	Mutant	dVif	HIV-1 Vif	Fold Vif Antagonism	% Infection (Mean)	StDev	% Infection (Mean)	StDev	Mean	StDev	N
1	AY	15.7051	61.1917	3.8963	15.7733	0.0965298	54.1929	9.89777	3.43772	0.648538	2
2	AY	15.8416	47.1941	2.97913
1	DA	1.88349	42.0301	22.315	1.33292	0.778631	28.2245	19.524	20.3728	2.7467	2
2	DA	0.782341	14.419	18.4305
1	DD	0.356406	52.5156	147.348	0.724227	0.498732	40.3911	13.1904	66.7328	32.1104	14
2	DD	0.516083	32.9338	63.8149
3	DD	1.15452	55.0231	47.6587
4	DD	2.2922	68.5165	29.8912
5	DD	0.7724	39.782	51.5044
6	DD	0.530951	23.965	45.1359
7	DD	0.628371	23.4651	37.3427
8	DD	0.524791	22.8259	43.4952
9	DD	0.921634	37.7579	40.9684
10	DD	0.44649	32.5353	72.869
11	DD	0.517087	37.6116	72.7374
12	DD	0.535035	48.9481	91.4858
13	DD	0.480285	45.2652	94.2465
14	DD	0.462926	44.3305	95.7617
1	DG	4.15142	121.392	29.241	2.55195	2.262	85.4064	50.8912	40.5639	16.013	2
2	DG	0.952474	49.4209	51.8868
1	DL	3.88017	81.7582	21.0708	3.81185	0.0966126	50.8497	43.7113	13.1988	11.1327	2
2	DL	3.74354	19.9411	5.32681
1	DP	2.23974	7.98372	3.56457	1.55839	0.963573	5.9982	2.80794	4.06991	0.714655	2
2	DP	0.877043	4.01269	4.57525
1	EH	2.319	33.1635	14.3008	2.1249	0.274507	32.5805	0.824569	15.4365	1.60612	2
2	EH	1.93079	31.9974	16.5722
1	EV	1.07387	18.597	17.3178	1.64925	0.813714	15.3203	4.63392	11.3658	8.41742	2
2	EV	2.22463	12.0436	5.41377
1	GD	0.377656	34.9663	92.5876	0.567924	0.26908	50.6227	22.1416	90.0024	3.65594	2
2	GD	0.758193	66.2792	87.4173
1	GS	3.71146	30.5828	8.2401	3.78851	0.108969	51.0517	28.9474	13.371	7.25624	2
2	GS	3.86557	71.5206	18.502
1	HL	6.86177	55.0975	8.02963	5.27763	2.24032	36.6314	26.115	6.47392	2.2001	2
2	HL	3.69348	18.1653	4.91821
1	KD	0.402065	0.346699	0.862295	0.987481	0.53542	0.885393	0.584285	0.919797	0.350774	5
2	KD	0.686879	0.947912	1.38003
3	KD	0.734921	0.496164	0.675126
4	KD	1.58556	1.84035	1.16069
5	KD	1.52797	0.795844	0.520849
1	LA	1.16423	0.643305	0.552556	2.46284	1.27189	1.47459	0.844326	0.585692	0.0392556	3
2	LA	2.51809	1.44909	0.575474
3	LA	3.70621	2.33138	0.629046
1	LI	7.41578	22.0736	2.97657	8.15683	1.048	14.2198	11.1069	1.84602	1.59884	2
2	LI	8.89788	6.3661	0.715463
1	LR	0.875043	0.611246	0.698532	3.26643	2.07562	1.78713	1.1018	0.586083	0.124668	3
2	LR	4.60053	2.79572	0.607695
3	LR	4.32371	1.95442	0.452023
1	LT	1.69257	2.20705	1.30397	5.10846	3.15647	3.18484	1.60019	0.733911	0.336258	6
2	LT	2.72078	2.45087	0.900795
3	LT	7.51681	5.81526	0.773634
4	LT	7.28765	3.85507	0.528987
5	LT	8.96908	3.54748	0.395523
6	LT	2.46387	1.2333	0.500556
1	PI	71.4799	106.811	1.49429	60.76	15.1602	102.759	5.73075	1.73342	0.338187	2
2	PI	50.0402	98.7069	1.97255
1	PP	57.6832	119.386	2.06968	78.191	18.3396	96.3611	22.2507	1.32731	0.645915	3
2	PP	83.8713	74.9755	0.893935
3	PP	93.0184	94.7217	1.01831
1	PR	58.4654	125.971	2.15463	81.1659	32.1035	108.371	24.8905	1.51427	0.905601	2
2	PR	103.867	90.7708	0.873918
1	PS	26.4151	93.7738	3.55001	63.9487	32.7144	82.7061	29.3189	1.79658	1.5467	3
2	PS	79.021	49.4644	0.625966
3	PS	86.41	104.88	1.21375
1	PW	79.8801	217.82	2.72684	93.1601	18.7808	196.402	30.2903	2.1854	0.765712	2
2	PW	106.44	174.983	1.64396
1	RS	3.87388	9.4942	2.45083	3.65233	0.313315	4.98767	6.37319	1.29553	1.63383	2
2	RS	3.43078	0.481145	0.140243
1	SD	3.1457	99.0253	31.4796	2.18388	1.36022	62.7666	51.2776	26.5854	6.92146	2
2	SD	1.22206	26.5078	21.6912
1	SL	1.43898	12.5788	8.74149	1.73811	0.423037	11.5862	1.40382	6.97071	2.50426	2
2	SL	2.03725	10.5935	5.19993
1	SR	0.347642	1.06913	3.07539	1.76257	2.001	1.13337	0.0908432	1.72615	1.90812	2
2	SR	3.17749	1.19761	0.376903
1	ST	1.054	2.56276	2.43146	1.71209	0.57958	3.95274	1.80486	2.30983	0.552859	2
2	ST	1.93574	3.30293	1.70628
3	ST	2.14652	5.99253	2.79175
1	Stop	103.146	219.689	2.12989	102.11	34.1633	119.991	79.5512	1.14925	0.620116	13
2	Stop	172.753	231.974	1.34281
3	Stop	111.903	220.836	1.97347
4	Stop	126.02	234.748	1.86278
5	Stop	69.6617	137.407	1.97249
6	Stop	95.8696	53.8277	0.561468
7	Stop	113.934	66.5381	0.584006
8	Stop	18.9055	16.7142	0.884093
9	Stop	97.8612	62.441	0.638057
10	Stop	99.8115	60.2571	0.603709
11	Stop	96.6842	58.381	0.603832
12	Stop	110.793	111.197	1.00364
13	Stop	110.086	85.8697	0.780026
1	SW	6.896	7.22508	1.04772	6.03492	1.21774	5.99087	1.74543	0.983543	0.0907592	2
2	SW	5.17385	4.75667	0.919367
1	TR	3.49772	2.46241	0.704003	2.91187	0.828523	2.04949	0.583947	0.703801	0.000285778	2
2	TR	2.32601	1.63658	0.703599
1	TT	2.79036	7.08716	2.53987	3.37175	0.822853	9.50059	6.75278	2.64472	1.27719	3
2	TT	4.31328	17.1285	3.97111
3	TT	3.01162	4.28612	1.42319
1	VM	8.41636	18.9179	2.24775	6.85768	2.20432	18.579	0.479314	2.84497	0.844584	2
2	VM	5.29899	18.2401	3.44218

### Sheet: Data with Averages
		dVif		HIV-1 Vif		Fold Vif Antagonism
Mutant	N	% Infection (Mean)	StDev	% Infection (Mean)	StDev	Mean	StDev
Stop	13	102.11	34.1633	119.991	79.5512	1.14925	0.620116
AD	1	0.506467		34.5533		68.2242
AE	1	2.54215		15.2439		5.99645
AF	1	56.16		120.891		2.15262
AK	1	5.11653		1.79415		0.350658
AL	1	34.3061		84.691		2.46869
AM	1	36.3389		60.9742		1.67793
AR	1	4.60548		3.54351		0.769413
AT	1	6.20212		9.01042		1.4528
AY	2	15.7733	0.0965298	54.1929	9.89777	3.43772	0.648538
CE	1	1.52178		43.8237		28.7977
CF	1	4.0799		6.22774		1.52644
CK	1	1.13365		1.08699		0.95884
CM	1	2.51071		21.1239		8.41353
CY	1	2.29489		7.34733		3.20161
DA	2	1.33292	0.778631	28.2245	19.524	20.3728	2.7467
DC	1	0.888618		43.4649		48.9129
DD	14	0.724227	0.498732	40.3911	13.1904	66.7328	32.1104
DE	1	0.838329		53.5472		63.8737
DG	2	2.55195	2.262	85.4064	50.8912	40.5639	16.013
DH	1	1.21189		47.6158		39.2905
DL	2	3.81185	0.0966126	50.8497	43.7113	13.1988	11.1327
DM	1	1.18301		45.1673		38.18
DN	1	1.07424		51.1368		47.6029
DP	2	1.55839	0.963573	5.9982	2.80794	4.06991	0.714655
DR	1	1.73412		5.76469		3.32427
DS	1	1.17221		17.3192		14.7748
DT	1	0.722739		36.6809		50.7527
DW	1	1.46103		26.1469		17.8962
EA	1	1.74005		28.7197		16.5051
EC	1	1.90215		87.5276		46.015
ED	1	0.733361		47.389		64.6189
EE	1	0.817906		28.0882		34.3416
EF	1	2.16007		29.2608		13.5462
EG	1	1.20859		44.9472		37.1899
EH	2	2.1249	0.274507	32.5805	0.824569	15.4365	1.60612
EI	1	3.08157		16.4541		5.33952
EL	1	2.35596		11.4714		4.86908
EM	1	2.83418		24.6795		8.70779
EN	1	2.31652		43.7482		18.8853
EP	1	1.55752		21.7576		13.9694
EQ	1	1.15884		19.8748		17.1505
ER	1	1.69587		3.13297		1.84741
ES	1	1.41955		14.4334		10.1676
EV	2	1.64925	0.813714	15.3203	4.63392	11.3658	8.41742
EW	1	5.96777		48.5306		8.13212
EY	1	123.806		104.726		0.845887
FD	1	14.2946		87.7159		6.13631
FK	1	13.9023		15.9601		1.14802
FQ	1	6.79951		16.771		2.46649
FS	1	36.6241		58.0116		1.58397
GC	1	21.9008		102.426		4.67683
GD	2	0.567924	0.26908	50.6227	22.1416	90.0024	3.65594
GE	1	2.12713		15.9133		7.48113
GR	1	6.11135		9.47692		1.55071
GS	2	3.78851	0.108969	51.0517	28.9474	13.371	7.25624
GV	1	9.54152		43.5709		4.56646
HD	1	3.22392		13.9066		4.31358
HL	2	5.27763	2.24032	36.6314	26.115	6.47392	2.2001
HM	1	2.6014		20.6442		7.93582
HP	1	0.716245		0.67365		0.94053
HQ	1	1.29627		5.10164		3.93564
HR	1	2.23708		2.15216		0.962038
HT	1	3.13255		9.95501		3.17793
ID	1	1.19324		7.07221		5.92691
IL	1	60.5134		85.2968		1.40955
IM	1	34.9711		39.3706		1.1258
IS	1	6.30405		13.0959		2.07738
IW	1	13.1424		37.0898		2.82213
KA	1	1.49155		0.466735		0.31292
KD	5	0.987481	0.53542	0.885393	0.584285	0.919797	0.350774
KG	1	3.16907		1.45363		0.458693
KH	1	1.47692		3.823		2.5885
KI	1	18.4343		15.0266		0.815142
KL	1	7.28966		3.15261		0.432477
KM	1	4.26735		1.04198		0.244175
KN	1	1.38083		1.06479		0.771121
KQ	1	0.595262		0.613719		1.03101
KR	1	4.35141		1.17397		0.26979
KT	1	1.31361		0.578139		0.440116
LA	3	2.46284	1.27189	1.47459	0.844326	0.585692	0.0392556
LE	1	1.39017		1.08257		0.778732
LH	1	5.2353		4.14392		0.791533
LI	2	8.15683	1.048	14.2198	11.1069	1.84602	1.59884
LK	1	3.11088		1.06555		0.342526
LM	1	28.6538		30.4838		1.06387
LP	1	1.2639		1.40362		1.11055
LQ	1	2.05164		0.712851		0.347454
LR	3	3.26643	2.07562	1.78713	1.1018	0.586083	0.124668
LS	1	6.63259		4.35682		0.656881
LT	6	5.10846	3.15647	3.18484	1.60019	0.733911	0.336258
LV	1	5.18199		2.69215		0.51952
LW	1	37.6301		54.872		1.4582
LY	1	40.1545		48.1725		1.19968
ME	1	0.319791		5.71027		17.8563
MH	1	2.01542		2.56934		1.27484
MK	1	2.45106		1.10972		0.452751
MN	1	8.96242		25.8414		2.88331
MR	1	1.16902		0.856851		0.732965
MT	1	5.38378		5.83651		1.08409
NA	1	0.868538		3.34882		3.8557
NE	1	1.03972		5.39666		5.19048
NK	1	2.83536		0.823792		0.290543
NP	1	8.91071		7.38577		0.828864
NT	1	3.37103		4.0748		1.20877
NV	1	0.631943		5.27267		8.34359
NY	1	4.26967		4.65375		1.08996
PD	1	34.0058		97.8979		2.87886
PF	1	43.9785		106.11		2.41276
PG	1	134.552		114.513		0.851065
PI	2	60.76	15.1602	102.759	5.73075	1.73342	0.338187
PK	1	36.6456		31.6567		0.86386
PN	1	43.8895		122.591		2.79318
PP	3	78.191	18.3396	96.3611	22.2507	1.32731	0.645915
PQ	1	70.7326		73.4402		1.03828
PR	2	81.1659	32.1035	108.371	24.8905	1.51427	0.905601
PS	3	63.9487	32.7144	82.7061	29.3189	1.79658	1.5467
PW	2	93.1601	18.7808	196.402	30.2903	2.1854	0.765712
PY	1	81.9564		248.669		3.03416
QG	1	0.810061		1.81183		2.23666
QI	1	2.68394		4.44079		1.65458
QR	1	0.323835		0.596237		1.84117
RA	1	1.18771		0.584068		0.491759
RC	1	4.19231		1.78131		0.424898
RE	1	1.3881		0.676812		0.487581
RI	1	7.94247		3.68931		0.464504
RK	1	2.75903		1.13374		0.41092
RN	1	1.88589		0.511432		0.271189
RP	1	5.21724		2.3597		0.452289
RQ	1	2.47615		1.00799		0.407081
RS	2	3.65233	0.313315	4.98767	6.37319	1.29553	1.63383
RV	1	4.82587		1.51861		0.314682
RW	1	19.7724		9.21256		0.46593
SA	1	0.387536		4.15537		10.7225
SD	2	2.18388	1.36022	62.7666	51.2776	26.5854	6.92146
SE	1	4.0398		106.106		26.2652
SF	1	1.07631		3.26438		3.03294
SG	1	1.26535		8.22359		6.49906
SI	1	1.92828		11.0321		5.72122
SK	1	1.66159		0.832338		0.50093
SL	2	1.73811	0.423037	11.5862	1.40382	6.97071	2.50426
SM	1	7.85915		54.4393		6.92686
SP	1	84.4173		198.823		2.35524
SR	2	1.76257	2.001	1.13337	0.0908432	1.72615	1.90812
SS	1	1.85193		9.35497		5.05147
ST	3	1.71209	0.57958	3.95274	1.80486	2.30983	0.552859
SV	1	1.09202		13.5324		12.3921
SW	2	6.03492	1.21774	5.99087	1.74543	0.983543	0.0907592
TA	1	1.83193		3.94753		2.15485
TC	1	1.1614		44.8757		38.6392
TG	1	6.4545		46.9951		7.28099
TI	1	17.0549		41.9155		2.45767
TL	1	12.3341		21.3544		1.73134
TP	1	2.97737		7.42997		2.49548
TR	2	2.91187	0.828523	2.04949	0.583947	0.703801	0.000285778
TT	3	3.37175	0.822853	9.50059	6.75278	2.64472	1.27719
TY	1	0.806468		0.91078		1.12934
VA	1	1.48235		2.21015		1.49098
VD	1	1.87231		11.4554		6.11833
VE	1	1.72515		12.9459		7.50419
VK	1	3.98391		1.64474		0.412845
VL	1	11.7151		21.6622		1.84909
VM	2	6.85768	2.20432	18.579	0.479314	2.84497	0.844584
VP	1	9.18301		18.0046		1.96064
VR	1	6.31548		1.69224		0.267951
VS	1	1.72975		5.11554		2.95739
VY	1	12.7214		59.1703		4.65123
WE	1	3.75694		4.38933		1.16832
WK	1	13.8796		4.88511		0.351963
WT	1	0.535039		0.365531		0.683185
YE	1	3.47302		5.89361		1.69697
YI	1	33.7747		55.8165		1.65261
YL	1	66.0654		92.2848		1.39687
YP	1	22.6529		58.4472		2.58012
YS	1	27.553		55.5831		2.01731
YT	1	34.6244		82.246		2.37537
YY	1	7.09766		7.78834		1.09731
