## Supplemental Table 2 for "HIV-1 Vif gained breadth in APOBEC3G specificity after cross-species transmission of its precursors"

### Sheet: Figure 2C
Single Mutants					Wild-Type A3G (DD)
		dVif					% Infection
Mutant	N	% Infection (Mean)	StDev		Replicate #	Mutant	dVif
AD	1	0.506467			1	DD	0.356406
DA	2	1.33292	0.778631		2	DD	0.516083
DC	1	0.888618			3	DD	1.15452
DE	1	0.838329			4	DD	2.2922
DG	2	2.55195	2.262		5	DD	0.7724
DH	1	1.21189			6	DD	0.530951
DL	2	3.81185	0.0966126		7	DD	0.628371
DM	1	1.18301			8	DD	0.524791
DN	1	1.07424			9	DD	0.921634
DP	2	1.55839	0.963573		10	DD	0.44649
DR	1	1.73412			11	DD	0.517087
DS	1	1.17221			12	DD	0.535035
DT	1	0.722739			13	DD	0.480285
DW	1	1.46103			14	DD	0.462926
ED	1	0.733361				Average	0.724227
FD	1	14.2946				StDev	0.498732
GD	2	0.567924	0.26908			1SD	1.22296
HD	1	3.22392				2SD	1.72169
ID	1	1.19324
KD	5	0.987481	0.53542		Premature Stop Codon (Stop)
PD	1	34.0058					% Infection
SD	2	2.18388	1.36022		Replicate #	Mutant	dVif
VD	1	1.87231			1	Stop	103.146
					2	Stop	172.753
Double Mutants					3	Stop	111.903
		dVif			4	Stop	126.02
Mutant	N	% Infection (Mean)	StDev		5	Stop	69.6617
AE	1	2.54215			6	Stop	95.8696
AF	1	56.16			7	Stop	113.934
AK	1	5.11653			8	Stop	18.9055
AL	1	34.3061			9	Stop	97.8612
AM	1	36.3389			10	Stop	99.8115
AR	1	4.60548			11	Stop	96.6842
AT	1	6.20212			12	Stop	110.793
AY	2	15.7733	0.0965298		13	Stop	110.086
CE	1	1.52178				Average	102.11
CF	1	4.0799				StDev	34.1633
CK	1	1.13365				1SD	67.9466
CM	1	2.51071				2SD	33.7833
CY	1	2.29489
EA	1	1.74005
EC	1	1.90215
EE	1	0.817906
EF	1	2.16007
EG	1	1.20859
EH	2	2.1249	0.274507
EI	1	3.08157
EL	1	2.35596
EM	1	2.83418
EN	1	2.31652
EP	1	1.55752
EQ	1	1.15884
ER	1	1.69587
ES	1	1.41955
EV	2	1.64925	0.813714
EW	1	5.96777
EY	1	123.806
FK	1	13.9023
FQ	1	6.79951
FS	1	36.6241
GC	1	21.9008
GE	1	2.12713
GR	1	6.11135
GS	2	3.78851	0.108969
GV	1	9.54152
HL	2	5.27763	2.24032
HM	1	2.6014
HP	1	0.716245
HQ	1	1.29627
HR	1	2.23708
HT	1	3.13255
IL	1	60.5134
IM	1	34.9711
IS	1	6.30405
IW	1	13.1424
KA	1	1.49155
KG	1	3.16907
KH	1	1.47692
KI	1	18.4343
KL	1	7.28966
KM	1	4.26735
KN	1	1.38083
KQ	1	0.595262
KR	1	4.35141
KT	1	1.31361
LA	3	2.46284	1.27189
LE	1	1.39017
LH	1	5.2353
LI	2	8.15683	1.048
LK	1	3.11088
LM	1	28.6538
LP	1	1.2639
LQ	1	2.05164
LR	3	3.26643	2.07562
LS	1	6.63259
LT	6	5.10846	3.15647
LV	1	5.18199
LW	1	37.6301
LY	1	40.1545
ME	1	0.319791
MH	1	2.01542
MK	1	2.45106
MN	1	8.96242
MR	1	1.16902
MT	1	5.38378
NA	1	0.868538
NE	1	1.03972
NK	1	2.83536
NP	1	8.91071
NT	1	3.37103
NV	1	0.631943
NY	1	4.26967
PF	1	43.9785
PG	1	134.552
PI	2	60.76	15.1602
PK	1	36.6456
PN	1	43.8895
PP	3	78.191	18.3396
PQ	1	70.7326
PR	2	81.1659	32.1035
PS	3	63.9487	32.7144
PW	2	93.1601	18.7808
PY	1	81.9564
QG	1	0.810061
QI	1	2.68394
QR	1	0.323835
RA	1	1.18771
RC	1	4.19231
RE	1	1.3881
RI	1	7.94247
RK	1	2.75903
RN	1	1.88589
RP	1	5.21724
RQ	1	2.47615
RS	2	3.65233	0.313315
RV	1	4.82587
RW	1	19.7724
SA	1	0.387536
SE	1	4.0398
SF	1	1.07631
SG	1	1.26535
SI	1	1.92828
SK	1	1.66159
SL	2	1.73811	0.423037
SM	1	7.85915
SP	1	84.4173
SR	2	1.76257	2.001
SS	1	1.85193
ST	3	1.71209	0.57958
SV	1	1.09202
SW	2	6.03492	1.21774
TA	1	1.83193
TC	1	1.1614
TG	1	6.4545
TI	1	17.0549
TL	1	12.3341
TP	1	2.97737
TR	2	2.91187	0.828523
TT	3	3.37175	0.822853
TY	1	0.806468
VA	1	1.48235
VE	1	1.72515
VK	1	3.98391
VL	1	11.7151
VM	2	6.85768	2.20432
VP	1	9.18301
VR	1	6.31548
VS	1	1.72975
VY	1	12.7214
WE	1	3.75694
WK	1	13.8796
WT	1	0.535039
YE	1	3.47302
YI	1	33.7747
YL	1	66.0654
YP	1	22.6529
YS	1	27.553
YT	1	34.6244
YY	1	7.09766

### Sheet: Figure 3B
P128					Wild-Type A3G (DD)
		dVif					% Infection
Mutant	N	% Infection (Mean)	StDev		Replicate #	Mutant	dVif
PD	1	34.0058			1	DD	0.356406
PF	1	43.9785			2	DD	0.516083
PG	1	134.552			3	DD	1.15452
PI	2	60.76	15.1602		4	DD	2.2922
PK	1	36.6456			5	DD	0.7724
PN	1	43.8895			6	DD	0.530951
PP	3	78.191	18.3396		7	DD	0.628371
PQ	1	70.7326			8	DD	0.524791
PR	2	81.1659	32.1035		9	DD	0.921634
PS	3	63.9487	32.7144		10	DD	0.44649
PW	2	93.1601	18.7808		11	DD	0.517087
PY	1	81.9564			12	DD	0.535035
					13	DD	0.480285
P130					14	DD	0.462926
		dVif				Average	0.724227
Mutant	N	% Infection (Mean)	StDev			StDev	0.498732
DP	2	1.55839	0.963573			1SD	1.22296
EP	1	1.55752				2SD	1.72169
HP	1	0.716245
LP	1	1.2639			Premature Stop Codon (Stop)
NP	1	8.91071					% Infection
PP	3	78.191	18.3396		Replicate #	Mutant	dVif
RP	1	5.21724			1	Stop	103.146
SP	1	84.4173			2	Stop	172.753
TP	1	2.97737			3	Stop	111.903
VP	1	9.18301			4	Stop	126.02
YP	1	22.6529			5	Stop	69.6617
					6	Stop	95.8696
FWY					7	Stop	113.934
		dVif			8	Stop	18.9055
Mutant	N	% Infection (Mean)	StDev		9	Stop	97.8612
AF	1	56.16			10	Stop	99.8115
AY	2	15.7733	0.0965298		11	Stop	96.6842
CF	1	4.0799			12	Stop	110.793
CY	1	2.29489			13	Stop	110.086
DW	1	1.46103				Average	102.11
EF	1	2.16007				StDev	34.1633
EW	1	5.96777				1SD	67.9466
EY	1	123.806				2SD	33.7833
FD	1	14.2946
FK	1	13.9023
FQ	1	6.79951
FS	1	36.6241
IW	1	13.1424
LW	1	37.6301
LY	1	40.1545
NY	1	4.26967
RW	1	19.7724
SF	1	1.07631
SW	2	6.03492	1.21774
TY	1	0.806468
VY	1	12.7214
WE	1	3.75694
WK	1	13.8796
WT	1	0.535039
YE	1	3.47302
YI	1	33.7747
YL	1	66.0654
YP	1	22.6529
YS	1	27.553
YT	1	34.6244
YY	1	7.09766
FWY128
		dVif
Mutant	N	% Infection (Mean)	StDev
FD	1	14.2946
FK	1	13.9023
FQ	1	6.79951
FS	1	36.6241
WE	1	3.75694
WK	1	13.8796
WT	1	0.535039
YE	1	3.47302
YI	1	33.7747
YL	1	66.0654
YP	1	22.6529
YS	1	27.553
YT	1	34.6244
YY	1	7.09766
FWY130
		dVif
Mutant	N	% Infection (Mean)	StDev
AF	1	56.16
AY	2	15.7733	0.0965298
CF	1	4.0799
CY	1	2.29489
DW	1	1.46103
EF	1	2.16007
EW	1	5.96777
EY	1	123.806
IW	1	13.1424
LW	1	37.6301
LY	1	40.1545
NY	1	4.26967
RW	1	19.7724
SF	1	1.07631
SW	2	6.03492	1.21774
TY	1	0.806468
VY	1	12.7214
YY	1	7.09766

### Sheet: Figure 4A
Single Mutants									Wild-Type A3G (DD)
		dVif		HIV-1 Vif		Fold Vif Antagonism					% Infection
Mutant	N	% Infection (Mean)	StDev	% Infection (Mean)	StDev	Mean	StDev		Replicate #	Mutant	dVif	HIV-1 Vif	Fold Vif Antagonism
AD	1	0.506467		34.5533		68.2242			1	DD	0.356406	52.5156	147.348	Excluded from average and standard deviation calculation - significant outlier (p<0.05, Grubbs' Test)
DA	2	1.33292	0.778631	28.2245	19.524	20.3728	2.7467		2	DD	0.516083	32.9338	63.8149
DC	1	0.888618		43.4649		48.9129			3	DD	1.15452	55.0231	47.6587
DE	1	0.838329		53.5472		63.8737			4	DD	2.2922	68.5165	29.8912
DG	2	2.55195	2.262	85.4064	50.8912	40.5639	16.013		5	DD	0.7724	39.782	51.5044
DH	1	1.21189		47.6158		39.2905			6	DD	0.530951	23.965	45.1359
DL	2	3.81185	0.0966126	50.8497	43.7113	13.1988	11.1327		7	DD	0.628371	23.4651	37.3427
DM	1	1.18301		45.1673		38.18			8	DD	0.524791	22.8259	43.4952
DN	1	1.07424		51.1368		47.6029			9	DD	0.921634	37.7579	40.9684
DP	2	1.55839	0.963573	5.9982	2.80794	4.06991	0.714655		10	DD	0.44649	32.5353	72.869
DR	1	1.73412		5.76469		3.32427			11	DD	0.517087	37.6116	72.7374
DS	1	1.17221		17.3192		14.7748			12	DD	0.535035	48.9481	91.4858
DT	1	0.722739		36.6809		50.7527			13	DD	0.480285	45.2652	94.2465
DW	1	1.46103		26.1469		17.8962			14	DD	0.462926	44.3305	95.7617
ED	1	0.733361		47.389		64.6189						Average	60.5317
GD	2	0.567924	0.26908	50.6227	22.1416	90.0024	3.65594					StDev	22.8797
HD	1	3.22392		13.9066		4.31358						1SD	37.652
ID	1	1.19324		7.07221		5.92691						2SD	14.7724
KD	5	0.987481	0.53542	0.885393	0.584285	0.919797	0.350774
SD	2	2.18388	1.36022	62.7666	51.2776	26.5854	6.92146		A3G D128K (KD)
VD	1	1.87231		11.4554		6.11833					% Infection
									Replicate #	Mutant	dVif	HIV-1 Vif	Fold Vif Antagonism
Double Mutants									1	KD	0.402065	0.346699	0.862295
		dVif		HIV-1 Vif		Fold Vif Antagonism			2	KD	0.686879	0.947912	1.38003
Mutant	N	% Infection (Mean)	StDev	% Infection (Mean)	StDev	Mean	StDev		3	KD	0.734921	0.496164	0.675126
AE	1	2.54215		15.2439		5.99645			4	KD	1.58556	1.84035	1.16069
AK	1	5.11653		1.79415		0.350658			5	KD	1.52797	0.795844	0.520849
AR	1	4.60548		3.54351		0.769413						Average	0.919797
AT	1	6.20212		9.01042		1.4528						StDev	0.350774
CE	1	1.52178		43.8237		28.7977						1SD	1.27057
CF	1	4.0799		6.22774		1.52644						2SD	1.62135
CK	1	1.13365		1.08699		0.95884
CM	1	2.51071		21.1239		8.41353
CY	1	2.29489		7.34733		3.20161
EA	1	1.74005		28.7197		16.5051
EC	1	1.90215		87.5276		46.015
EE	1	0.817906		28.0882		34.3416
EF	1	2.16007		29.2608		13.5462
EG	1	1.20859		44.9472		37.1899
EH	2	2.1249	0.274507	32.5805	0.824569	15.4365	1.60612
EI	1	3.08157		16.4541		5.33952
EL	1	2.35596		11.4714		4.86908
EM	1	2.83418		24.6795		8.70779
EN	1	2.31652		43.7482		18.8853
EP	1	1.55752		21.7576		13.9694
EQ	1	1.15884		19.8748		17.1505
ER	1	1.69587		3.13297		1.84741
ES	1	1.41955		14.4334		10.1676
EV	2	1.64925	0.813714	15.3203	4.63392	11.3658	8.41742
EW	1	5.96777		48.5306		8.13212
FQ	1	6.79951		16.771		2.46649
GE	1	2.12713		15.9133		7.48113
GR	1	6.11135		9.47692		1.55071
GS	2	3.78851	0.108969	51.0517	28.9474	13.371	7.25624
HL	2	5.27763	2.24032	36.6314	26.115	6.47392	2.2001
HM	1	2.6014		20.6442		7.93582
HP	1	0.716245		0.67365		0.94053
HQ	1	1.29627		5.10164		3.93564
HR	1	2.23708		2.15216		0.962038
HT	1	3.13255		9.95501		3.17793
IS	1	6.30405		13.0959		2.07738
KA	1	1.49155		0.466735		0.31292
KG	1	3.16907		1.45363		0.458693
KH	1	1.47692		3.823		2.5885
KM	1	4.26735		1.04198		0.244175
KN	1	1.38083		1.06479		0.771121
KQ	1	0.595262		0.613719		1.03101
KR	1	4.35141		1.17397		0.26979
KT	1	1.31361		0.578139		0.440116
LA	3	2.46284	1.27189	1.47459	0.844326	0.585692	0.0392556
LE	1	1.39017		1.08257		0.778732
LH	1	5.2353		4.14392		0.791533
LK	1	3.11088		1.06555		0.342526
LP	1	1.2639		1.40362		1.11055
LQ	1	2.05164		0.712851		0.347454
LR	3	3.26643	2.07562	1.78713	1.1018	0.586083	0.124668
LS	1	6.63259		4.35682		0.656881
LT	6	5.10846	3.15647	3.18484	1.60019	0.733911	0.336258
LV	1	5.18199		2.69215		0.51952
ME	1	0.319791		5.71027		17.8563
MH	1	2.01542		2.56934		1.27484
MK	1	2.45106		1.10972		0.452751
MR	1	1.16902		0.856851		0.732965
MT	1	5.38378		5.83651		1.08409
NA	1	0.868538		3.34882		3.8557
NE	1	1.03972		5.39666		5.19048
NK	1	2.83536		0.823792		0.290543
NT	1	3.37103		4.0748		1.20877
NV	1	0.631943		5.27267		8.34359
NY	1	4.26967		4.65375		1.08996
QG	1	0.810061		1.81183		2.23666
QI	1	2.68394		4.44079		1.65458
QR	1	0.323835		0.596237		1.84117
RA	1	1.18771		0.584068		0.491759
RC	1	4.19231		1.78131		0.424898
RE	1	1.3881		0.676812		0.487581
RK	1	2.75903		1.13374		0.41092
RN	1	1.88589		0.511432		0.271189
RP	1	5.21724		2.3597		0.452289
RQ	1	2.47615		1.00799		0.407081
RS	2	3.65233	0.313315	4.98767	6.37319	1.29553	1.63383
RV	1	4.82587		1.51861		0.314682
SA	1	0.387536		4.15537		10.7225
SE	1	4.0398		106.106		26.2652
SF	1	1.07631		3.26438		3.03294
SG	1	1.26535		8.22359		6.49906
SI	1	1.92828		11.0321		5.72122
SK	1	1.66159		0.832338		0.50093
SL	2	1.73811	0.423037	11.5862	1.40382	6.97071	2.50426
SR	2	1.76257	2.001	1.13337	0.0908432	1.72615	1.90812
SS	1	1.85193		9.35497		5.05147
ST	3	1.71209	0.57958	3.95274	1.80486	2.30983	0.552859
SV	1	1.09202		13.5324		12.3921
SW	2	6.03492	1.21774	5.99087	1.74543	0.983543	0.0907592
TA	1	1.83193		3.94753		2.15485
TC	1	1.1614		44.8757		38.6392
TG	1	6.4545		46.9951		7.28099
TP	1	2.97737		7.42997		2.49548
TR	2	2.91187	0.828523	2.04949	0.583947	0.703801	0.000285778
TT	3	3.37175	0.822853	9.50059	6.75278	2.64472	1.27719
TY	1	0.806468		0.91078		1.12934
VA	1	1.48235		2.21015		1.49098
VE	1	1.72515		12.9459		7.50419
VK	1	3.98391		1.64474		0.412845
VM	2	6.85768	2.20432	18.579	0.479314	2.84497	0.844584
VR	1	6.31548		1.69224		0.267951
VS	1	1.72975		5.11554		2.95739
WE	1	3.75694		4.38933		1.16832
WT	1	0.535039		0.365531		0.683185
YE	1	3.47302		5.89361		1.69697
YY	1	7.09766		7.78834		1.09731

### Sheet: Figure 4B
Negative (-)									Wild-Type A3G (DD)
		dVif		HIV-1 Vif		Fold Vif Antagonism					% Infection
Mutant	N	% Infection (Mean)	StDev	% Infection (Mean)	StDev	Mean	StDev		Replicate #	Mutant	dVif	HIV-1 Vif	Fold Vif Antagonism
AD	1	0.506467		34.5533		68.2242			1	DD	0.356406	52.5156	147.348	Excluded from average and standard deviation calculation - significant outlier (p<0.05, Grubbs' Test)
AE	1	2.54215		15.2439		5.99645			2	DD	0.516083	32.9338	63.8149
CE	1	1.52178		43.8237		28.7977			3	DD	1.15452	55.0231	47.6587
DA	2	1.33292	0.778631	28.2245	19.524	20.3728	2.7467		4	DD	2.2922	68.5165	29.8912
DC	1	0.888618		43.4649		48.9129			5	DD	0.7724	39.782	51.5044
DD	14	0.724227	0.498732	40.3911	13.1904	66.7328	32.1104		6	DD	0.530951	23.965	45.1359
DE	1	0.838329		53.5472		63.8737			7	DD	0.628371	23.4651	37.3427
DG	2	2.55195	2.262	85.4064	50.8912	40.5639	16.013		8	DD	0.524791	22.8259	43.4952
DH	1	1.21189		47.6158		39.2905			9	DD	0.921634	37.7579	40.9684
DL	2	3.81185	0.0966126	50.8497	43.7113	13.1988	11.1327		10	DD	0.44649	32.5353	72.869
DM	1	1.18301		45.1673		38.18			11	DD	0.517087	37.6116	72.7374
DN	1	1.07424		51.1368		47.6029			12	DD	0.535035	48.9481	91.4858
DP	2	1.55839	0.963573	5.9982	2.80794	4.06991	0.714655		13	DD	0.480285	45.2652	94.2465
DS	1	1.17221		17.3192		14.7748			14	DD	0.462926	44.3305	95.7617
DT	1	0.722739		36.6809		50.7527						Average	60.5317
DW	1	1.46103		26.1469		17.8962						StDev	22.8797
EA	1	1.74005		28.7197		16.5051						1SD	37.652
EC	1	1.90215		87.5276		46.015						2SD	14.7724
ED	1	0.733361		47.389		64.6189
EE	1	0.817906		28.0882		34.3416			A3G D128K (KD)
EF	1	2.16007		29.2608		13.5462					% Infection
EG	1	1.20859		44.9472		37.1899			Replicate #	Mutant	dVif	HIV-1 Vif	Fold Vif Antagonism
EH	2	2.1249	0.274507	32.5805	0.824569	15.4365	1.60612		1	KD	0.402065	0.346699	0.862295
EI	1	3.08157		16.4541		5.33952			2	KD	0.686879	0.947912	1.38003
EL	1	2.35596		11.4714		4.86908			3	KD	0.734921	0.496164	0.675126
EM	1	2.83418		24.6795		8.70779			4	KD	1.58556	1.84035	1.16069
EN	1	2.31652		43.7482		18.8853			5	KD	1.52797	0.795844	0.520849
EP	1	1.55752		21.7576		13.9694						Average	0.919797
EQ	1	1.15884		19.8748		17.1505						StDev	0.350774
ES	1	1.41955		14.4334		10.1676						1SD	1.27057
EV	2	1.64925	0.813714	15.3203	4.63392	11.3658	8.41742					2SD	1.62135
EW	1	5.96777		48.5306		8.13212
GD	2	0.567924	0.26908	50.6227	22.1416	90.0024	3.65594
GE	1	2.12713		15.9133		7.48113
HD	1	3.22392		13.9066		4.31358
ID	1	1.19324		7.07221		5.92691
LE	1	1.39017		1.08257		0.778732
ME	1	0.319791		5.71027		17.8563
NE	1	1.03972		5.39666		5.19048
SD	2	2.18388	1.36022	62.7666	51.2776	26.5854	6.92146
SE	1	4.0398		106.106		26.2652
VD	1	1.87231		11.4554		6.11833
VE	1	1.72515		12.9459		7.50419
WE	1	3.75694		4.38933		1.16832
YE	1	3.47302		5.89361		1.69697
Net Neutral (-/+)
		dVif		HIV-1 Vif		Fold Vif Antagonism
Mutant	N	% Infection (Mean)	StDev	% Infection (Mean)	StDev	Mean	StDev
KD	5	0.987481	0.53542	0.885393	0.584285	0.919797	0.350774
DR	1	1.73412		5.76469		3.32427
ER	1	1.69587		3.13297		1.84741
RE	1	1.3881		0.676812		0.487581
Positive (+)
		dVif		HIV-1 Vif		Fold Vif Antagonism
Mutant	N	% Infection (Mean)	StDev	% Infection (Mean)	StDev	Mean	StDev
AK	1	5.11653		1.79415		0.350658
AR	1	4.60548		3.54351		0.769413
CK	1	1.13365		1.08699		0.95884
GR	1	6.11135		9.47692		1.55071
HR	1	2.23708		2.15216		0.962038
KA	1	1.49155		0.466735		0.31292
KG	1	3.16907		1.45363		0.458693
KH	1	1.47692		3.823		2.5885
KM	1	4.26735		1.04198		0.244175
KN	1	1.38083		1.06479		0.771121
KQ	1	0.595262		0.613719		1.03101
KR	1	4.35141		1.17397		0.26979
KT	1	1.31361		0.578139		0.440116
LK	1	3.11088		1.06555		0.342526
LR	3	3.26643	2.07562	1.78713	1.1018	0.586083	0.124668
MK	1	2.45106		1.10972		0.452751
MR	1	1.16902		0.856851		0.732965
NK	1	2.83536		0.823792		0.290543
QR	1	0.323835		0.596237		1.84117
RA	1	1.18771		0.584068		0.491759
RC	1	4.19231		1.78131		0.424898
RK	1	2.75903		1.13374		0.41092
RN	1	1.88589		0.511432		0.271189
RP	1	5.21724		2.3597		0.452289
RQ	1	2.47615		1.00799		0.407081
RS	2	3.65233	0.313315	4.98767	6.37319	1.29553	1.63383
RV	1	4.82587		1.51861		0.314682
SK	1	1.66159		0.832338		0.50093
SR	2	1.76257	2.001	1.13337	0.0908432	1.72615	1.90812
TR	2	2.91187	0.828523	2.04949	0.583947	0.703801	0.000285778
VK	1	3.98391		1.64474		0.412845
VR	1	6.31548		1.69224		0.267951
