## Supplemental Table 3 for "HIV-1 Vif gained breadth in APOBEC3G specificity after cross-species transmission of its precursors"

### Sheet: Loss of Function
Loss of Function
		dVif		HIV-1 Vif		Fold Vif Antagonism
Mutant	N	% Infection (Mean)	StDev	% Infection (Mean)	StDev	Mean	StDev
PG	1	134.552		114.513		0.851065
EY	1	123.806		104.726		0.845887
PW	2	93.1601	18.7808	196.402	30.2903	2.1854	0.765712
SP	1	84.4173		198.823		2.35524
PY	1	81.9564		248.669		3.03416
PR	2	81.1659	32.1035	108.371	24.8905	1.51427	0.905601
PP	3	78.191	18.3396	96.3611	22.2507	1.32731	0.645915
PQ	1	70.7326		73.4402		1.03828
YL	1	66.0654		92.2848		1.39687
PS	3	63.9487	32.7144	82.7061	29.3189	1.79658	1.5467
PI	2	60.76	15.1602	102.759	5.73075	1.73342	0.338187
IL	1	60.5134		85.2968		1.40955
AF	1	56.16		120.891		2.15262
PF	1	43.9785		106.11		2.41276
PN	1	43.8895		122.591		2.79318
LY	1	40.1545		48.1725		1.19968
LW	1	37.6301		54.872		1.4582
PK	1	36.6456		31.6567		0.86386
FS	1	36.6241		58.0116		1.58397
AM	1	36.3389		60.9742		1.67793
IM	1	34.9711		39.3706		1.1258
YT	1	34.6244		82.246		2.37537
AL	1	34.3061		84.691		2.46869
PD	1	34.0058		97.8979		2.87886

### Sheet: Susceptible
Susceptible
		dVif		HIV-1 Vif		Fold Vif Antagonism
Mutant	N	% Infection (Mean)	StDev	% Infection (Mean)	StDev	Mean	StDev
AD	1	0.506467		34.5533		68.2242
CE	1	1.52178		43.8237		28.7977
DA	2	1.33292	0.778631	28.2245	19.524	20.3728	2.7467
DC	1	0.888618		43.4649		48.9129
DE	1	0.838329		53.5472		63.8737
DG	2	2.55195	2.262	85.4064	50.8912	40.5639	16.013
DH	1	1.21189		47.6158		39.2905
DM	1	1.18301		45.1673		38.18
DN	1	1.07424		51.1368		47.6029
DS	1	1.17221		17.3192		14.7748
DT	1	0.722739		36.6809		50.7527
DW	1	1.46103		26.1469		17.8962
EA	1	1.74005		28.7197		16.5051
EC	1	1.90215		87.5276		46.015
ED	1	0.733361		47.389		64.6189
EE	1	0.817906		28.0882		34.3416
EG	1	1.20859		44.9472		37.1899
EH	2	2.1249	0.274507	32.5805	0.824569	15.4365	1.60612
EN	1	2.31652		43.7482		18.8853
EQ	1	1.15884		19.8748		17.1505
GD	2	0.567924	0.26908	50.6227	22.1416	90.0024	3.65594
ME	1	0.319791		5.71027		17.8563
SD	2	2.18388	1.36022	62.7666	51.2776	26.5854	6.92146
SE	1	4.0398		106.106		26.2652
TC	1	1.1614		44.8757		38.6392

### Sheet: Resistant
Resistant
		dVif		HIV-1 Vif		Fold Vif Antagonism
Mutant	N	% Infection (Mean)	StDev	% Infection (Mean)	StDev	Mean	StDev
AK	1	5.11653		1.79415		0.350658
AR	1	4.60548		3.54351		0.769413
AT	1	6.20212		9.01042		1.4528
CF	1	4.0799		6.22774		1.52644
CK	1	1.13365		1.08699		0.95884
GR	1	6.11135		9.47692		1.55071
HP	1	0.716245		0.67365		0.94053
HR	1	2.23708		2.15216		0.962038
KA	1	1.49155		0.466735		0.31292
KD	5	0.987481	0.53542	0.885393	0.584285	0.919797	0.350774
KG	1	3.16907		1.45363		0.458693
KM	1	4.26735		1.04198		0.244175
KN	1	1.38083		1.06479		0.771121
KQ	1	0.595262		0.613719		1.03101
KR	1	4.35141		1.17397		0.26979
KT	1	1.31361		0.578139		0.440116
LA	3	2.46284	1.27189	1.47459	0.844326	0.585692	0.0392556
LE	1	1.39017		1.08257		0.778732
LH	1	5.2353		4.14392		0.791533
LK	1	3.11088		1.06555		0.342526
LP	1	1.2639		1.40362		1.11055
LQ	1	2.05164		0.712851		0.347454
LR	3	3.26643	2.07562	1.78713	1.1018	0.586083	0.124668
LS	1	6.63259		4.35682		0.656881
LT	6	5.10846	3.15647	3.18484	1.60019	0.733911	0.336258
LV	1	5.18199		2.69215		0.51952
MH	1	2.01542		2.56934		1.27484
MK	1	2.45106		1.10972		0.452751
MR	1	1.16902		0.856851		0.732965
MT	1	5.38378		5.83651		1.08409
NK	1	2.83536		0.823792		0.290543
NT	1	3.37103		4.0748		1.20877
NY	1	4.26967		4.65375		1.08996
RA	1	1.18771		0.584068		0.491759
RC	1	4.19231		1.78131		0.424898
RE	1	1.3881		0.676812		0.487581
RK	1	2.75903		1.13374		0.41092
RN	1	1.88589		0.511432		0.271189
RP	1	5.21724		2.3597		0.452289
RQ	1	2.47615		1.00799		0.407081
RS	2	3.65233	0.313315	4.98767	6.37319	1.29553	1.63383
RV	1	4.82587		1.51861		0.314682
SK	1	1.66159		0.832338		0.50093
SW	2	6.03492	1.21774	5.99087	1.74543	0.983543	0.0907592
TR	2	2.91187	0.828523	2.04949	0.583947	0.703801	0.000285778
TY	1	0.806468		0.91078		1.12934
VA	1	1.48235		2.21015		1.49098
VK	1	3.98391		1.64474		0.412845
VR	1	6.31548		1.69224		0.267951
WE	1	3.75694		4.38933		1.16832
WT	1	0.535039		0.365531		0.683185
YY	1	7.09766		7.78834		1.09731

### Sheet: Difflogo
Total	LossFunction	Antiviral	Susceptible	Resistant
AD	PG	AD	AD	AK
AE	EY	AE	CE	AR
AF	PW	AK	DA	AT
AK	SP	AR	DC	CF
AL	PY	AT	DE	CK
AM	PR	CE	DG	GR
AR	PP	CF	DH	HP
AT	PQ	CK	DM	HR
AY	YL	CM	DN	KA
CE	PS	CY	DS	KD
CF	PI	DA	DT	KG
CK	IL	DC	DW	KM
CM	AF	DE	EA	KN
CY	PF	DG	EC	KQ
DA	PN	DH	ED	KR
DC	LY	DL	EE	KT
DE	LW	DM	EG	LA
DG	PK	DN	EH	LE
DH	FS	DP	EN	LH
DL	AM	DR	EQ	LK
DM	IM	DS	GD	LP
DN	YT	DT	ME	LQ
DP	AL	DW	SD	LR
DR	PD	EA	SE	LS
DS		EC	TC	LT
DT		ED		LV
DW		EE		MH
EA		EF		MK
EC		EG		MR
ED		EH		MT
EE		EI		NK
EF		EL		NT
EG		EM		NY
EH		EN		RA
EI		EP		RC
EL		EQ		RE
EM		ER		RK
EN		ES		RN
EP		EV		RP
EQ		EW		RQ
ER		FQ		RS
ES		GD		RV
EV		GE		SK
EW		GR		SW
EY		GS		TR
FD		HD		TY
FK		HL		VA
FQ		HM		VK
FS		HP		VR
GC		HQ		WE
GD		HR		WT
GE		HT		YY
GR		ID
GS		IS
GV		KA
HD		KD
HL		KG
HM		KH
HP		KM
HQ		KN
HR		KQ
HT		KR
ID		KT
IL		LA
IM		LE
IS		LH
IW		LK
KA		LP
KD		LQ
KG		LR
KH		LS
KI		LT
KL		LV
KM		ME
KN		MH
KQ		MK
KR		MR
KT		MT
LA		NA
LE		NE
LH		NK
LI		NT
LK		NV
LM		NY
LP		QG
LQ		QI
LR		QR
LS		RA
LT		RC
LV		RE
LW		RK
LY		RN
ME		RP
MH		RQ
MK		RS
MN		RV
MR		SA
MT		SD
NA		SE
NE		SF
NK		SG
NP		SI
NT		SK
NV		SL
NY		SR
PD		SS
PF		ST
PG		SV
PI		SW
PK		TA
PN		TC
PP		TG
PQ		TP
PR		TR
PS		TT
PW		TY
PY		VA
QG		VD
QI		VE
QR		VK
RA		VM
RC		VR
RE		VS
RI		WE
RK		WT
RN		YE
RP		YY
RQ
RS
RV
RW
SA
SD
SE
SF
SG
SI
SK
SL
SM
SP
SR
SS
ST
SV
SW
TA
TC
TG
TI
TL
TP
TR
TT
TY
VA
VD
VE
VK
VL
VM
VP
VR
VS
VY
WE
WK
WT
YE
YI
YL
YP
YS
YT
YY
